# Signal sequences encode information for protein folding in the endoplasmic reticulum

**DOI:** 10.1101/2020.06.04.133884

**Authors:** Sha Sun, Xia Li, Malaiyalam Mariappan

## Abstract

One-third of newly synthesized proteins in mammals are translocated into the endoplasmic reticulum (ER) through the Sec61 translocon. It remains unclear how protein translocation coordinates with the chaperone availability to promote protein folding in the ER. We find that signal sequences cause a translocation pause at the Sec61 translocon until nascent chains engage with luminal chaperones for efficient translocation and folding in the ER. Using a substrate-trapping proteomic approach, we identify that nascent proteins with marginally hydrophobic signal sequences accumulate on the cytosolic side of the Sec61 translocon, which recruits BiP chaperone through Sec63 to bind onto nascent chains. Surprisingly, BiP binding not only releases translocationally paused nascent chains into the ER lumen but also ensures protein folding. Increasing hydrophobicity of signal sequences bypasses Sec63/BiP-dependent protein translocation but translocated nascent chains misfold and aggregate under conditions of limited BiP availability in the ER. Thus, signal sequence-dependent protein folding explains why signal sequences are diverse and use multiple protein translocation pathways.
