## Supplemental Table 2 for "Signal sequences encode information for protein folding in the endoplasmic reticulum"

### Sheet: Table S2 
Table S2 (Related to Figure 2): Secretory and membrane proteins that are enriched in Sec63 J-mutant.
*The table shows protein hits from Sec63 J-mutant that is at least 2-fold enriched relative to WT Sec63 and 5-fold enriched relative to negative control Sec63-/- cells.
*The information of signal sequences or the 1st TMD sequences, subcellular localization, and association with human diseases were extracted from UniProt.Org.
*The red color labeled proteins were also found in Sec63 substrates identified by Schorr et al, the FEBS Journal, 2020
*Note that the known Sec63 interaction proteins, Sec62 and Sec61β were manually removed from the list.
Accession Number	Sec63-/- spectra	Sec63-/- HPD spectra	Sec63-/- WT spectra	Start and end of signal sequence (aa)	signal sequence	Start and end of TMD1 (aa)	TMD1 sequence	Subcellular location	Involvement in disease
PDIA4_HUMAN	0	186	0	1..20	MRPRKAFLLLLLLGLVQLLA			Endoplasmic reticulum lumen/Melanosome
PDIA3_HUMAN	0	117	3	1..24	MRLRRLALFPGVALLLAAARLAAA			Endoplasmic reticulum/Endoplasmic reticulum lumen
CALX_HUMAN	0	80	27	1..20	MEGKWLLCMLLVLGTAIVEA			Endoplasmic reticulum membrane/Melanosome
PDIA1_HUMAN	0	53	10	1..17	MLRRALLCLAVAALVRA			Endoplasmic reticulum/Endoplasmic reticulum lumen/Melanosome/Cell membrane	Cole-Carpenter syndrome 1 (CLCRP1)
HYOU1_HUMAN	0	51	0	1..32	MADKVRRQRPRRRVCWALVAVLLADLLALSDT			Endoplasmic reticulum lumen	Immunodeficiency 59 and hypoglycemia (IMD59)
ENPL_HUMAN	1	37	4	1..21	MRALWVLGLCCVLLTFGSVRA			Endoplasmic reticulum lumen/Sarcoplasmic reticulum lumen
FDFT_HUMAN	0	37	15			284..304	SVFNFCAIPQVMAIATLAACY	Endoplasmic reticulum membrane	Squalene synthase deficiency
HSP13_HUMAN	0	35	0	1..22	MAREMTILGSAVLTLLLAGYLA			Microsome Endoplasmic reticulum
APLP2_HUMAN	0	35	1	1..31	MAATGTAAAAATGRLLLLLLVGLTAPALALA			Cell membrane
GLU2B_HUMAN	0	31	3	1..14	MLLPLLLLLPMCWA			Endoplasmic reticulum	Polycystic liver disease 1 (PCLD1)
FKB11_HUMAN	0	24	8	1..27	MTLRPSLLPLHLLLLLLLSAAVCRAEA			Membrane
CALR_HUMAN	0	23	9	1..17	MLLSVPLLLGLLGLAVA			Endoplasmic reticulum	Myeloproliferative neoplasms
LG3BP_HUMAN	4	22	7	1..18	MTPPRLFWVWLLVAGTQG			Secreted/Secreted/ extracellular space/ extracellular matrix
PGRC2_HUMAN	0	22	9			42..66	AAALALLTGGGEMLLNVALVALVLL	Membrane/Nucleus envelope/Endoplasmic reticulum
GANAB_HUMAN	0	21	3	1..28	MAAVAAVAARRRRSWASLVLAFLGVCLG			Endoplasmic reticulum/Golgi apparatus	Polycystic kidney disease 3 (PKD3)
OS9_HUMAN	0	19	1	1..25	MAAETLLSSLLGLLLLGLLLPASLT			Endoplasmic reticulum lumen
B3GN2_HUMAN	0	16	0			8..28	IKLLGILMMANVFIYFIMEVS	Golgi apparatus membrane
CP51A_HUMAN	0	16	5			30..50	GNLLSMLLIACAFTLSLVYLI	Endoplasmic reticulum membrane/Microsome membrane
CO6A1_HUMAN	0	15	0	1..19	MRAARALLPLLLQACWTAA			Secreted/ extracellular space/ extracellular matrix	Bethlem myopathy 1 (BTHLM1)
AGAL_HUMAN	0	14	0	1..31	MQLRNPELHLGCALALRFLALVSWDIPGARA			Lysosome	Fabry disease (FD)
KIRR1_HUMAN	0	14	0	1..16	MLSLLVWILTLSDTFS			Cell membrane
CD166_HUMAN	0	13	0	1..27	MESKGASSCRLLFCLLISATVFRPGLG			Cell membrane
GALT7_HUMAN	0	12	0			7..29	FILRSLLVVGSFLGLVVLWSSLT	Golgi apparatus membrane
SIL1_HUMAN	0	11	0	1..31	MAPQSLPSSRMAPLGMLLGLLMAACFTFCLS			Endoplasmic reticulum lumen	Marinesco-Sjoegren syndrome (MSS)
4F2_HUMAN	0	11	0			185..205	LLLLFWLGWLGMLAGAVVIIV	Apical cell membrane/Cell membrane
SCD_HUMAN	0	10	4			73..93	WRNIILMSLLHLGALYGITLI	Endoplasmic reticulum membrane
PTPRF_HUMAN	0	9	0	1..29	MAPEPAPGRTMVPLVPALVMLGLVAGAHG			Membrane	Aplasia or hypoplasia of the breasts and/or nipples 2 (BNAH2), , absence of the nipple (athelia), , and absence of the mammary gland (amazia)
ATF6A_HUMAN	0	9	2			378..398	VVCVMIVLAFIILNYGPMSML	Endoplasmic reticulum membrane	Achromatopsia 7 (ACHM7)
LEMD2_HUMAN	0	9	3			213..233	LLLWASLGLLLVFLGILWVKM	Nucleus inner membrane	Cataract 46, juvenile-onset, with or without arrhythmic cardiomyopathy (CTRCT46)
ALG5_HUMAN	0	9	3			8..28	LAVLGAALAAAALVLISIVAF	Endoplasmic reticulum membrane
GT251_HUMAN	0	8	0	1..29	MAAAPRAGRRRGQPLLALLLLLLAPLPPG			Endoplasmic reticulum lumen	Brain small vessel disease 3 (BSVD3)
HGNAT_HUMAN	0	8	1			191..211	NLPVSIAFLIGLAVIIVISFL	Lysosome membrane	Mucopolysaccharidosis 3C (MPS3C)
TOR3A_HUMAN	0	8	4	1..25	MLRGPWRQLWLFFLLLLPGAPEPRG			Cytoplasm/Endoplasmic reticulum lumen
EXT2_HUMAN	0	8	4			26..46	YITLFSIVLLGLIATGMFQFW	Endoplasmic reticulum membrane/Golgi apparatus membrane	Hereditary multiple exostoses 2 (EXT2)
SE1L1_HUMAN	0	8	4	1..21	MRVRIGLTLLLCAVLLSLASA			Endoplasmic reticulum membrane
LDLR_HUMAN	0	7	0	1..21	MGPWGWKLRWTVALLLAAAGT			Cell membrane/Golgi apparatus/Early endosome/Late endosome/Lysosome	Familial hypercholesterolemia (FH)
GALT3_HUMAN	0	7	1			20..37	FWKLGAVIFFFIIVLVLM	Golgi apparatus/ Golgi stack membrane	Tumoral calcinosis, hyperphosphatemic, familial, 1 (HFTC1)
NFXL1_HUMAN	0	7	3			889..906	YYLISVCGVVVVVFAWYI	membrane
DNJC1_HUMAN	0	7	3	1..47	MTAPCSQPAQLPGRRQLGLVPFPPPPPRTPLLWLLLLLLAAVAPARG			Endoplasmic reticulum membrane
XYLK_HUMAN	0	7	3			7..25	VVLLAILLVIFIFTKVFLI	Golgi apparatus membrane
HS2ST_HUMAN	0	6	0			12..28	LQLLAVVAFAVAMLFLE	Golgi apparatus membrane
MA2A1_HUMAN	0	6	0			6..26	QFTVFGSAIFCVVIFSLYLML	Golgi apparatus membrane
CD44_HUMAN	0	6	0	1..20	MDKFWWHAAWGLCLVPLSLA			Cell membrane
CPVL_HUMAN	0	6	0	1..22	MVGAMWKVIVSLVLLMPGPCDG			Extracellular or secreted
SG196_HUMAN	0	6	0			21..43	VGLLLIMALMNTLLYLCLDHFFI	Endoplasmic reticulum membrane	Muscular dystrophy-dystroglycanopathy congenital with brain and eye anomalies A12 (MDDGA12)
GOLM1_HUMAN	0	6	1			13..35	SPPLVLAALVACIIVLGFNYWIA	Golgi apparatus/ cis-Golgi network membrane
FADS3_HUMAN	0	6	1			134..154	FFAFLLGHILAMEVLAWLLIY	Endoplasmic reticulum membrane
TOIP1_HUMAN	0	6	3			339..355	WLLPLIAALASGSFWFF	Nucleus inner membrane	Myopathy, autosomal recessive, with rigid spine and distal joint contractures (MRRSDC)
HLAA_HUMAN	0	6	3	1..24	MAVMAPRTLLLLLSGALALTQTWA			Cell membrane	diabetes mellitus, insulin-dependent (IDDM)
DNJC3_HUMAN	0	6	3	1..31	MVAPGSVTSRLGSVFPFLLVLVDLQYEGAEC			Endoplasmic reticulum	Ataxia, combined cerebellar and peripheral, with hearing loss and diabetes mellitus (ACPHD)
FUCO2_HUMAN	0	5	0	1..28	MRPQELPRLAFPLLLLLLLLLPPPPCPA			Secreted
CRIM1_HUMAN	0	5	0	1..34	MYLVAGDRGLAGCGHLLVSLLGLLLLLARSGTRA			Secreted/Cell membrane
EPCAM_HUMAN	0	5	0	1..23	MAPPQVLAFGLLLAAATATFAAA			Lateral cell membrane	Diarrhea 5, with tufting enteropathy, congenital (DIAR5)
CAMLG_HUMAN	0	5	2			190..210	IFRLVGCALLALGVRAFVCKY	Membrane
FA8A1_HUMAN	0	5	2			257..277	FFILFFIKATIVLSIMHLSGI	Membrane
ATF6B_HUMAN	0	4	0			397..417	VVCIMVFLLFIAFNFGPVSIS	Endoplasmic reticulum membrane
B3GA3_HUMAN	0	4	0			8..28	VFLAYFLVSIAGLLYALVQLG	Golgi apparatus membrane	Multiple joint dislocations, short stature, and craniofacial dysmorphism (JDSCD)
TXND5_HUMAN	0	4	0	1..32	MPARPGRLLPLLARPAALTALLLLLLGHGGGG			Endoplasmic reticulum lumen
CHSTE_HUMAN	0	4	0			40..60	LLPSMLMFAVIVASSGLLLMI	Golgi apparatus membrane	Ehlers-Danlos syndrome, musculocontractural type 1 (EDSMC1)
EDEM1_HUMAN	0	4	0			5..25	ALVLGLVLLRLGLHGVLWLVF	Endoplasmic reticulum membrane
IPRI_HUMAN	0	4	0	1..15	MAMGLFRVCLVVVTA			Cell membrane
LCAP_HUMAN	0	4	0			111..131	MVVCAFVIVVAVSVIMVIYLL	Cell membrane
SPIT2_HUMAN	0	4	0	1..27	MAQLCGLRRSRAFLALLGSLLLSGVLA			Membrane	Diarrhea 3, secretory sodium, congenital, with or without other congenital anomalies (DIAR3)
AR6P6_HUMAN	0	4	0			111..131	ILCSLLFAILLAFLLAIAYLI	Nucleus inner membrane
RCN1_HUMAN	0	4	1	1..29	MARGGRGRRLGLALGLLLALVLAPRVLRA			Endoplasmic reticulum lumen
ZNT7_HUMAN	0	4	2			38..58	LFFFLCLNLSFAFVELLYGIW	Golgi apparatus/ trans-Golgi network membrane
ABD12_HUMAN	0	4	2			75..95	ILFCVLGLYIAIPFLIKLCPG	Endoplasmic reticulum membrane	Polyneuropathy, hearing loss, ataxia, retinitis pigmentosa, and cataract (PHARC)
S27A6_HUMAN	0	4	2			22..42	LLFPYFWDDFWFVLKVVLIII	Cell membrane, sarcolemma/Cell membrane
PDIA6_HUMAN	0	3	0	1..19	MALLVLGLVSCTFFLAVNG			Endoplasmic reticulum lumen/Cell membrane/Melanosome
ALG2_HUMAN	0	3	0			85..105	GAAVCAYVRMVFLALYVLFLA	Membrane	Congenital disorder of glycosylation 1I (CDG1I)/Myasthenic syndrome, congenital, 14 (CMS14)
CHST7_HUMAN	0	3	0			14..34	FALLLVLYTLVLLLVPSVLDG	Golgi apparatus membrane
CNTN1_HUMAN	0	3	0	1..20	MKMWLLVSHLVIISITTCLA			Cell membrane	Myopathy, congenital, Compton-North (MYPCN)
CRTAP_HUMAN	0	3	0	1..26	MEPGRRGAAALLALLCVACALRAGRA			Secreted/ extracellular space/ extracellular matrix	Osteogenesis imperfecta 7 (OI7)
SULF2_HUMAN	0	3	0	1..24	MGPPSLVLCLLSATVFSLLGGSSA			Endoplasmic reticulum/Golgi apparatus/ Golgi stack/Cell surface
KALM_HUMAN	0	3	0	1..24	MVPGVPGAVLTLCLWLAASSGCLA			Cell membrane/Secreted	Hypogonadotropic hypogonadism 1 (HH1)
TXD15_HUMAN	0	3	0	1..32	MVPAAGRRPPRVMRLLGWWQVLLWVLGLPVRG			Cell projection/ cilium membrane	Meckel syndrome
TMUB2_HUMAN	0	3	0			36..56	VMVVAGVVVLILALVLAWLST	membrane
UB2J1_HUMAN	0	3	0			283..303	DHGGSAVLIVILTLALAALIF	Endoplasmic reticulum membrane
P4HA1_HUMAN	0	3	0	1..17	MIWYILIIGILLPQSLA			Endoplasmic reticulum lumen
LEPR_HUMAN	0	3	0	1..21	MICQKFCVVLLHWEFIYVITA			Cell membrane	Leptin receptor deficiency (LEPRD)
DERL3_HUMAN	0	3	0			23..43	ACVLTTAAVQLELLSPFQLYF	Endoplasmic reticulum membrane
GPX8_HUMAN	0	3	0			18..40	VFAVLLSIVLCTVTLFLLQLKFL	Membrane
TRAM1_HUMAN	0	3	1			30..50	VAMVFLLGLMFEITAKASIIF	Endoplasmic reticulum membrane
RER1_HUMAN	0	3	1			41..61	AVRWVVTLGLSFVYMIRVYLL	Golgi apparatus membrane
FAM3C_HUMAN	0	3	1	1..24	MRVAGAAKLVVAVAVFLLTFYVIS			Secreted/Note=Cytoplasmic in some cancer cells
KTAP2_HUMAN	0	3	1			6..23	GTSLALSSLLSLLLFAGM	Endoplasmic reticulum/Endoplasmic reticulum membrane
AAAT_HUMAN	0	3	1			52..81	NLLVLLTVVAVVAGVALGLGVSGAGGALAL	Cell membrane
AT1B3_HUMAN	0	2	0			36..56	WGLILLFYLVFYGFLAALFSF	Cell membrane
ATLA2_HUMAN	0	2	1			477..497	TLFAVMFAMYIISGLTGFIGL	Endoplasmic reticulum membrane
AGRE5_HUMAN	0	2	0	1..20	MGGRVFLAFCVWLTLPGAET			Cell membrane
COCH_HUMAN	0	2	0	1..24	MSAAWIPALGLGVCLLLLPGPAGS			Secreted/ extracellular space/ extracellular matrix	Deafness, autosomal dominant, 9 (DFNA9)
DERL1_HUMAN	0	2	1			23..43	VAVPLVGKLGLISPAYLFLWP	Endoplasmic reticulum membrane
DHB11_HUMAN	0	2	1	1..19	MKFLLDILLLLPLLIVCSL			Endoplasmic reticulum/Lipid droplet
FAM3A_HUMAN	0	2	0	1..33	MRLAGPLRIVVLVVSVGVTWIVVSILLGGPGSG			Secreted
FUT8_HUMAN	0	2	0			10..30	WIMLILFAWGTLLFYIGGHLV	Golgi apparatus/ Golgi stack membrane	Congenital disorder of glycosylation with defective fucosylation 1 (CDGF1)
H6ST2_HUMAN	0	2	1			5..27	ACAVREFEPPRQPERGAPVRTTC	Membrane	Paganini-Miozzo syndrome (MRXSPM)
IGSF3_HUMAN	0	2	0	1..19	MKCFFPVLSCLAVLGVVSA			Membrane	Lacrimal duct defect (LCDD)
JPH1_HUMAN	0	2	1			640..	IMIVLVMLLNIGLAILFVHFL	Cell membrane
KISHA_HUMAN	0	2	1	1..26	MSAIFNFQSLLTVILLLICTCAYIRS			Golgi apparatus membrane
LIPL_HUMAN	0	2	0	1..27	MESKALLVLTLAVWLQSLTASRGGVAA			Cell membrane	Hyperlipoproteinemia 1 (HLPP1)
MCP_HUMAN	0	2	0	1..34	MEPPGRRECPFPSWRFPGLLLAAMVLLLYSFSDA			Cytoplasmic vesicle/ secretory vesicle/ acrosome inner membrane	Hemolytic uremic syndrome atypical 2 (AHUS2)
NAGAB_HUMAN	0	2	0	1..17	MLLKTVLLLGHVAQVLM			Lysosome	Schindler disease (SCHIND)
NRM_HUMAN	0	2	1			5..28	LLLIPAALASFILAFGTGVEFVRF	Nucleus inner membrane
PTPRD_HUMAN	0	2	0	1..20	MVHVARLLLLLLTFFLRTDA			Membrane
PTPRS_HUMAN	0	1	0	1..29	MAPTWGPGMVSVVGPMGLLVVLLVGGCAA			Cell membrane
RHBL4_HUMAN	0	2	1			22..42	VGINNIPPVTLATLALNIWFF	Endoplasmic reticulum membrane
RRP12_HUMAN	0	2	1			903..923	LVLIYPGLVGAVTMVSCSILA	Nucleus/Nucleus membrane
RUSF1_HUMAN	0	2	1			247..267	LLMLPLVSGCPGFSLGCFFFL	Membrane
SC11C_HUMAN	0	2	0			29..48		Microsome membrane
SDF2L_HUMAN	0	2	1	1..28	MWSAGRGGAAWPVLLGLLLALLVPGGGA			Endoplasmic reticulum lumen
SYVN1_HUMAN	0	2	0	1..22	MFRTAVMMAASLALTGAVVAHA			Endoplasmic reticulum membrane
TGFB1_HUMAN	0	2	0	1..29	MPPSGLRLLLLLLPLLWLLVLTPGRPAAG			[Latency-associated peptide]: Secreted/ extracellular space/ extracellular matrix	Camurati-Engelmann disease (CAEND)
TM9S3_HUMAN	0	2	1	1..28	MRPLPGALGVAAAAALWLLLLLLPRTRA			Membrane
TMED3_HUMAN	0	2	0	1..23	MGSTVPRSASVLLLLLLLRRAEQ			Endoplasmic reticulum-Golgi intermediate compartment membrane
TMM59_HUMAN	0	2	0	1..35	MAAPKGSLWVRTQLGLPPLLLLTMALAGGSGTASA			Late endosome membrane
UBXN8_HUMAN	0	2	0			2..22	ASRGVVGIFFLSAVPLVCLEL	Endoplasmic reticulum membrane
