## Supplemental Table 3 for "Signal sequences encode information for protein folding in the endoplasmic reticulum"

### Sheet: Table S3
Table S3 (related to Figure 2) Secretory and transmembrane proteins that are enriched in WT Sec63.
*The table shows protein hits from WT Sec63 that is at least 2-fold enriched relative to Sec63 J-mutant and 5-fold enriched relative to negative control Sec63-/- cells.
*The information of subcellular localizations were extracted from UniProt.Org.
*The red color labeled proteins were also found in Sec63 substrates identified from Schorr et al, the FEBS Journal, 2020
Accession Number	Sec63-/- spectra	Sec63-/- HPD spectra	Sec63-/- WT spectra	Subcellular location
AT2A1_HUMAN	0	0	9	Endoplasmic reticulum membrane
AT1A3_HUMAN	0	0	5	Cell membrane
GP180_HUMAN	0	0	5	Membrane
GOSR1_HUMAN	0	0	4	Golgi apparatus membrane
PIGA_HUMAN	0	0	4	Endoplasmic reticulum membrane
OSBL5_HUMAN	0	0	4	Endoplasmic reticulum membrane
SLMAP_HUMAN	0	0	4	Cell membrane/Cytoplasm/cytoskeleton/microtubule organizing center/centrosome
ADA10_HUMAN	0	0	4	Cell membrane/Golgi apparatus membrane/Cytoplasmic vesicle/clathrin-coated vesicle/Cell junction/adherens junction/Cytoplasm .
EMC10_HUMAN	0	0	3	Endoplasmic reticulum membrane
MBRL_HUMAN	0	0	3	Endoplasmic reticulum membrane
TOR1A_HUMAN	0	0	3	Endoplasmic reticulum lumen/Nucleus membrane/Cell projection/Cytoplasmic vesicle membrane /Cytoplasmic vesicle/secretory vesicle/Cytoplasmic vesicle/secretory synaptic vesicle/Cytoplasm/cytoskeleton
D19L3_HUMAN	0	0	3	Membrane
UGGG1_HUMAN	0	0	3	Endoplasmic reticulum lumen /Endoplasmic reticulum-Golgi intermediate compartment
WLS_HUMAN	0	0	3	Golgi apparatus membrane/Cytoplasmic vesicle membrane/Cell membrane/Endoplasmic reticulum membrane/Golgi apparatus membrane/Early endosome membrane
P121C_HUMAN	0	0	2	Nucleus/nuclear pore complex /Nucleus membrane/Endoplasmic reticulum membrane
VAMP3_HUMAN	0	0	2	Membrane /Cell junction/synapse/synaptosome .
PIGB_HUMAN	0	0	2	Endoplasmic reticulum membrane
B2MG_HUMAN	0	0	2	Secreted/Cell surface
LRC8C_HUMAN	0	0	2	Cell membrane/Endoplasmic reticulum membrane
TOIP2_HUMAN	0	0	2	Endoplasmic reticulum membrane/Nucleus membrane
ERGI3_HUMAN	0	0	2	Endoplasmic reticulum-Golgi intermediate compartment membrane/Golgi apparatus/cis-Golgi network membrane/Endoplasmic reticulum membrane
SI11A_HUMAN	0	0	2	Membrane
KCMB4_HUMAN	0	0	2	Membrane
REEP2_HUMAN	0	0	2	Membrane
LRC8E_HUMAN	0	0	2	Cell membrane/Endoplasmic reticulum membrane/Lysosome membrane/Endoplasmic reticulum membrane
CTGE9_HUMAN	0	0	1	Membrane
TMED4_HUMAN	0	0	1	Endoplasmic reticulum membrane
PLPL7_HUMAN	0	0	0	Endoplasmic reticulum membrane/ Lipid droplet .
ERMP1_HUMAN	0	1	14	Endoplasmic reticulum membrane
PLCC_HUMAN	0	1	6	Endoplasmic reticulum membrane/Nucleus envelope .
TMTC3_HUMAN	0	1	6	Membrane/Endoplasmic reticulum .
TMX3_HUMAN	0	2	10	Endoplasmic reticulum membrane
STIM1_HUMAN	0	1	5	Cell membrane/Endoplasmic reticulum membrane/Cytoplasm/cytoskeleton/Sarcoplasmic reticulum
MBOA2_HUMAN	0	1	5	Membrane/Endoplasmic reticulum .
MLEC_HUMAN	0	2	8	Endoplasmic reticulum membrane
LMF1_HUMAN	0	2	8	Endoplasmic reticulum membrane
GPI8_HUMAN	0	2	8	Endoplasmic reticulum membrane
LMF2_HUMAN	0	1	4	Endoplasmic reticulum membrane
TPSN_HUMAN	0	3	9	Endoplasmic reticulum membrane
NICA_HUMAN	0	2	6	Membran /Cytoplasmic vesicle membrane/Melanosome .
GDPD1_HUMAN	0	1	3	Cytoplasm/Membrane/Cytoplasm/perinuclear region/Endoplasmic reticulum
P121A_HUMAN	0	1	3	Nucleus/nuclear pore complex/Nucleus membrane/Endoplasmic reticulum membrane
ELOV5_HUMAN	0	1	3	Endoplasmic reticulum membrane/Cell projection/dendrite .
CERS6_HUMAN	0	1	3	Endoplasmic reticulum membrane
LMA2L_HUMAN	0	1	3	Endoplasmic reticulum membrane/Golgi apparatus membrane
SYT11_HUMAN	0	1	3	Cytoplasmic vesicle membrane/Perikaryon/Golgi apparatus/trans-Golgi network membrane/Recycling endosome membrane/Lysosome membrane /Cytoplasmic vesicle/phagosome/Cell projection/axon/Cell projection/dendrite/Cell junction/synapse/postsynaptic density/Recycling endosome membrane/Cytoplasmic vesicle/clathrin-coated vesicle membrane/Perikaryon
DJB14_HUMAN	0	1	3	Endoplasmic reticulum membrane/Nucleus membrane
REEP3_HUMAN	0	1	3	Endoplasmic reticulum membrane
TM39B_HUMAN	0	1	3	Membrane
GPAT4_HUMAN	0	1	3	Endoplasmic reticulum membrane
REEP6_HUMAN	0	1	3	Endoplasmic reticulum membrane/Cytoplasmic vesicle/clathrin-coated vesicle membrane
PO210_HUMAN	0	8	23	Nucleus/nuclear pore complex/Nucleus membrane/Endoplasmic reticulum membrane
PRAF3_HUMAN	0	2	5	Endoplasmic reticulum membrane/Cell membrane/Cytoplasm/Cytoplasm/cytoskeleton
ASPH2_HUMAN	0	2	5	Membrane
NSMA3_HUMAN	0	3	7	Endoplasmic reticulum membrane/Golgi apparatus membrane/Nucleus envelope /Cell membrane/sarcolemma
RENR_HUMAN	0	3	7	Endoplasmic reticulum membrane/Lysosome membrane/Cytoplasmic vesicle/autophagosome membrane/Cell projection/dendritic spine membrane/Cell projection/axon/ Endosome membrane
TMM43_HUMAN	0	7	16	Endoplasmic reticulum/Nucleus inner membrane
NCLN_HUMAN	0	13	28	Endoplasmic reticulum membrane
NOMO1_HUMAN	0	24	51	Endoplasmic reticulum membrane
NOMO2_HUMAN	0	25	52	Endoplasmic reticulum membrane
DJC16_HUMAN	0	5	10	Membrane
AT131_HUMAN	0	5	10	Endoplasmic reticulum membrane
PCAT1_HUMAN	0	5	10	Endoplasmic reticulum membrane/Golgi apparatus membrane /Cell membrane/Lipid droplet
NAT14_HUMAN	0	3	6	Membrane
MSPD2_HUMAN	0	3	6	Endoplasmic reticulum membrane
WRB_HUMAN	0	1	2	Endoplasmic reticulum membrane
ZFPL1_HUMAN	0	1	2	Golgi apparatus/cis-Golgi network membrane
ALG3_HUMAN	0	1	2	Endoplasmic reticulum membrane
PIGU_HUMAN	0	1	2	Endoplasmic reticulum membrane
RN170_HUMAN	0	1	2	Endoplasmic reticulum membrane
TM35B_HUMAN	0	1	2	Membrane
REEP4_HUMAN	0	1	2	Endoplasmic reticulum membrane
GPAT3_HUMAN	0	1	2	Endoplasmic reticulum membrane
SREC2_HUMAN	0	1	2	Membrane
PIGN_HUMAN	0	1	2	Endoplasmic reticulum membrane
TM38B_HUMAN	0	1	2	Endoplasmic reticulum membrane
TXD12_HUMAN	0	1	2	Endoplasmic reticulum lumen .
PRAF2_HUMAN	0	1	2	Endosome membrane
RDH10_HUMAN	0	1	2	Microsome membrane/Endoplasmic reticulum membrane
SGMR2_HUMAN	0	1	2	Nucleus membrane /Rough endoplasmic reticulum membrane
RFT1_HUMAN	0	1	2	Membrane
BAP29_HUMAN	0	1	2	Endoplasmic reticulum membrane
DPM3_HUMAN	0	1	2	Endoplasmic reticulum membrane
KDSR_HUMAN	0	1	2	Endoplasmic reticulum membrane
T120A_HUMAN	0	1	2	Cell membrane/Nucleus inner membrane
TRI13_HUMAN	0	1	2	Endoplasmic reticulum membrane
